# A multilayered network reveals the centrality of newly discovered *Nucleocytoviricota* in wastewater treatment plant communities

**DOI:** 10.64898/2026.05.21.726523

**Authors:** Dominik Lücking, Alejandro Manzano-Marín, Anouk Willemsen

## Abstract

Viruses of the phylum *Nucleocytoviricota* are paradigm-shifting entities due to their exceptionally large genomes and complex gene repertoires, which blur the lines between viral and cellular life. Previous research has leveraged computational approaches to map their extensive diversity, while experimental work has started to elucidate the intricate networks they form with hosts, bacterial and other symbionts, co-infecting virophages and other mobile genetic elements. Here, we analyzed deeply sequenced metagenomes sampled from wastewater treatment plants in Denmark, an environment with rapid abiotic changes and known to be a hotbed of dense microbial communities. We discovered 61 novel nucleocytoviruses, 15 virophages and 14 polinton-like viruses. By integrating them with microbial contigs into a multilayered interaction network, we explore the role of these entities on a mesocosm scale. We demonstrate the centrality of nucleocytoviruses, positioning them as important players shaping microbial community structure and evolution in wastewater treatment plants.
