## Supplementary Data 1 for "A multilayered network reveals the centrality of newly discovered *Nucleocytoviricota* in wastewater treatment plant communities"

### Sheet: README
Overview	This overview.
Table S1:	NCV overview (this study). Note: "shortname" refers to working names of NCVs which occur in some supplementary files.
Table S2:	Alignment scores of PD-T4-6 kinases.
Table S3:	Custom hmm cutoffs per core gene.
Table S4:	Alignment scores of Myriaviricetes major capsid proteins.
Table S5:	VPH genome overview (this study).
Table S6:	PLV overview (this study).
Table S7:	Accessions of publicly available virophages and PLVs, used in tree building.

### Sheet: Table S1
public_ID	shortname	sample	realm	kingdom	phylum	class	order	circular	length	ORFs	%GC	completeness	ncldv_hits	repeats	tRNAs	padloc	order_A32	order_MCP	order_polB	order_TF2B	order_VLTF3	order_SF2	order_Topo2
Aved_NCV-As_1	Aved_1	Aved	Varidnaviria	Bamfordvirae	Nucleocytoviricota	Pokkesviricetes	Asfuvirales	N	79392	94	39.5	draft	1						Asfuvirales
Bjer_NCV-As_1	Bjer_1	Bjer	Varidnaviria	Bamfordvirae	Nucleocytoviricota	Pokkesviricetes	Asfuvirales	N	481226	441	39	complete	5		1	DMS other (2)		Asfuvirales	Asfuvirales			Asfuvirales	Asfuvirales
Bjer_NCV-As_2	Bjer_4_5_6	Bjer	Varidnaviria	Bamfordvirae	Nucleocytoviricota	Pokkesviricetes	Asfuvirales	N	350884	472	37.4	draft	1
Bjer_NCV-As_3	Bjer_7	Bjer	Varidnaviria	Bamfordvirae	Nucleocytoviricota	Pokkesviricetes	Asfuvirales	N	56114	86	39	draft	1
Bjer_NCV-Pi_1	Bjer_2_3	Bjer	Varidnaviria	Bamfordvirae	Nucleocytoviricota	Megaviricetes	Pimascovirales	Y	527429	829	27.3	complete	6	TIR			Pimascovirales	Pimascovirales	Pimascovirales			Pimascovirales	Pimascovirales
Bjer_NCV-Pi_2	Bjer_8	Bjer	Varidnaviria	Bamfordvirae	Nucleocytoviricota	Megaviricetes	Pimascovirales	N	92240	139	30	draft	1		1							Pimascovirales
Damh_NCV-As_1	Damh_1_2	Damh	Varidnaviria	Bamfordvirae	Nucleocytoviricota	Pokkesviricetes	Asfuvirales	N	484041	523	39.1	complete	5		1	PD-T4-6		Asfuvirales	Asfuvirales			Asfuvirales	Asfuvirales
Damh_NCV-As_2	Damh_3	Damh	Varidnaviria	Bamfordvirae	Nucleocytoviricota	Pokkesviricetes	Asfuvirales	N	200083	319	37.7	draft	3							Asfuvirales			Asfuvirales
Damh_NCV-As_3	Damh_4	Damh	Varidnaviria	Bamfordvirae	Nucleocytoviricota	Pokkesviricetes	Asfuvirales	N	85773	119	38	draft	1									Asfuvirales
EsbE_NCV-Pi_1	EsbE_1_2_3_4_6	EsbE	Varidnaviria	Bamfordvirae	Nucleocytoviricota	Megaviricetes	Pimascovirales	Y	485699	890	29.5	complete	5				Pimascovirales	Pimascovirales	Pimascovirales	Pimascovirales		Pimascovirales	Pimascovirales
EsbE_NCV-Ya_1	EsbE_7	EsbE	Varidnaviria	Bamfordvirae	Nucleocytoviricota	Mryiaviricetes	"Yaravirales"	Y	30229	51	51.6	complete	0
EsbE_NCV-Ya_2	EsbE_9	EsbE	Varidnaviria	Bamfordvirae	Nucleocytoviricota	Mryiaviricetes	"Yaravirales"	Y	37143	57	39.7	complete	1	TIR	1		Asfuvirales
EsbW_NCV-Pi_1	EsbW_1	EsbW	Varidnaviria	Bamfordvirae	Nucleocytoviricota	Megaviricetes	Pimascovirales	Y	526579	720	36.4	complete	7		7		Pimascovirales	Pimascovirales	Pimascovirales	Pimascovirales		Pimascovirales	Pimascovirales
EsbW_NCV-Ya_1	EsbW_2	EsbW	Varidnaviria	Bamfordvirae	Nucleocytoviricota	Mryiaviricetes	"Yaravirales"	Y	42322	57	37.4	complete	1	TIR	1		Asfuvirales
EsbW_NCV-Ya_2	EsbW_3	EsbW	Varidnaviria	Bamfordvirae	Nucleocytoviricota	Mryiaviricetes	"Yaravirales"	N	39240	56	38.3	complete	1	TDR			Asfuvirales
EsbW_NCV-Ya_3	EsbW_4	EsbW	Varidnaviria	Bamfordvirae	Nucleocytoviricota	Mryiaviricetes	"Yaravirales"	Y	36685	52	40.6	complete	1		1		Asfuvirales
Fred_NCV-As_1	Fred_11	Fred	Varidnaviria	Bamfordvirae	Nucleocytoviricota	Pokkesviricetes	Asfuvirales	N	189423	305	28.9	draft	1						Asfuvirales
Fred_NCV-Im_1	Fred_10	Fred	Varidnaviria	Bamfordvirae	Nucleocytoviricota	Megaviricetes	Imitervirales	N	119940	205	33	draft	1	TIR	1				Imitervirales
Fred_NCV-Im_2	Fred_12	Fred	Varidnaviria	Bamfordvirae	Nucleocytoviricota	Megaviricetes	Imitervirales	N	86190	137	35	draft	0	TIR					Imitervirales
Fred_NCV-Im_3	Fred_4	Fred	Varidnaviria	Bamfordvirae	Nucleocytoviricota	Megaviricetes	Imitervirales	N	86365	134	36	draft	2	TDR + TIR				Imitervirales		Imitervirales
Fred_NCV-Im_4	Fred_8	Fred	Varidnaviria	Bamfordvirae	Nucleocytoviricota	Megaviricetes	Imitervirales	N	59690	93	32.7	draft	1					Imitervirales
Fred_NCV-Pa_1	Fred_1_A	Fred	Varidnaviria	Bamfordvirae	Nucleocytoviricota	unclassified	"Pandoravirales"	N	258869	314	43.1	complete	5		2		Chitovirales	Pandoravirales	Pandoravirales		Chitovirales
Fred_NCV-Pa_2	Fred_1_B	Fred	Varidnaviria	Bamfordvirae	Nucleocytoviricota	unclassified	"Pandoravirales"	N	254363	309	42.9	complete	5		1		Chitovirales	Pandoravirales	Pandoravirales		Chitovirales
Fred_NCV-Pa_3	Fred_2_3	Fred	Varidnaviria	Bamfordvirae	Nucleocytoviricota	unclassified	"Pandoravirales"	N	323818	372	65.4	draft	4		6				Pandoravirales		Pandoravirales	Pandoravirales
Fred_NCV-un_1	Fred_6	Fred	Varidnaviria	Bamfordvirae	Nucleocytoviricota	unknown	unknown	N	167727	181	34.2	draft	3		1		Chitovirales	Pandoravirales			Imitervirales or Pandoravirales
Hade_NCV-Im_6	Hade_5	Hade	Varidnaviria	Bamfordvirae	Nucleocytoviricota	Megaviricetes	Imitervirales	N	31768	29	41.3	draft	0
Hade_NCV-Pi_1	Hade_1	Hade	Varidnaviria	Bamfordvirae	Nucleocytoviricota	Megaviricetes	Pimascovirales	Y	439968	549	30.4	complete	7	TDR	8		Pimascovirales	Pimascovirales	Pimascovirales	Pimascovirales		Pimascovirales	Pimascovirales
Hade_NCV-un_1	Hade_4	Hade	Varidnaviria	Bamfordvirae	Nucleocytoviricota	unknown	unknown	N	195178	339	42.8	draft	0		2
Hade_NCV-Ya_1	Hade_6	Hade	Varidnaviria	Bamfordvirae	Nucleocytoviricota	Mryiaviricetes	"Yaravirales"	Y	34771	45	41.7	complete	1				Asfuvirales
Hirt_NCV-As_1	Hirt_1	Hirt	Varidnaviria	Bamfordvirae	Nucleocytoviricota	Pokkesviricetes	Asfuvirales	N	123672	178	28.8	draft	0
Hirt_NCV-Im_1	Hirt_2	Hirt	Varidnaviria	Bamfordvirae	Nucleocytoviricota	Megaviricetes	Imitervirales	N	84888	107	36.4	draft	3		10		Imitervirales	Imitervirales		Imitervirales
Hjor_NCV-Im_1	Hjor_10	Hjor	Varidnaviria	Bamfordvirae	Nucleocytoviricota	Megaviricetes	Imitervirales	N	30637	25	49.2	draft	0
Hjor_NCV-Im_2	Hjor_2_3_4_6	Hjor	Varidnaviria	Bamfordvirae	Nucleocytoviricota	Megaviricetes	Imitervirales	N	785991	1254	26.7	complete	8				Imitervirales	Imitervirales	Imitervirales	Imitervirales	Imitervirales	Imitervirales	Imitervirales
Hjor_NCV-Pi_1	Hjor_1	Hjor	Varidnaviria	Bamfordvirae	Nucleocytoviricota	Megaviricetes	Pimascovirales	Y	450689	408	24.3	complete	4	TDR	1	PD-T4-6			Pimascovirales			Pimascovirales	Pimascovirales
Hjor_NCV-Pi_2	Hjor_5_8_9	Hjor	Varidnaviria	Bamfordvirae	Nucleocytoviricota	Megaviricetes	Pimascovirales	Y	480437	851	27.6	complete	6		1		Pimascovirales	Pimascovirales	Pimascovirales	Pimascovirales		Pimascovirales	Pimascovirales
Lyne_NCV-Im_1	Lyne_1	Lyne	Varidnaviria	Bamfordvirae	Nucleocytoviricota	Megaviricetes	Imitervirales	Y	1206839	1009	24.2	complete	8	TDR	2	PD-T4-6 (2)	Imitervirales	Imitervirales	Imitervirales	Imitervirales	Imitervirales	Imitervirales
Lyne_NCV-Im_2	Lyne_10	Lyne	Varidnaviria	Bamfordvirae	Nucleocytoviricota	Megaviricetes	Imitervirales	N	145480	246	30.7	draft	4				Imitervirales	Imitervirales				Imitervirales	Imitervirales
Lyne_NCV-Im_3	Lyne_11	Lyne	Varidnaviria	Bamfordvirae	Nucleocytoviricota	Megaviricetes	Imitervirales	N	164245	247	31	draft	2					Imitervirales			Imitervirales
Lyne_NCV-Im_4	Lyne_5	Lyne	Varidnaviria	Bamfordvirae	Nucleocytoviricota	Megaviricetes	Imitervirales	N	104607	165	30.2	draft	0						Imitervirales
Lyne_NCV-Pi_1	Lyne_6	Lyne	Varidnaviria	Bamfordvirae	Nucleocytoviricota	Megaviricetes	Pimascovirales	N	64111	96	38	draft	2										Pimascovirales
Lyne_NCV-un_1	Lyne_3	Lyne	Varidnaviria	Bamfordvirae	Nucleocytoviricota	unknown	unknown	N	210360	308	31.4	draft	0		27
Lyne_NCV-un_2	Lyne_7	Lyne	Varidnaviria	Bamfordvirae	Nucleocytoviricota	unknown	unknown	N	77093	98	30.5	draft	1										Algavirales
Lyne_NCV-un_3	Lyne_8	Lyne	Varidnaviria	Bamfordvirae	Nucleocytoviricota	unknown	unknown	N	124230	185	30.6	draft	0
Mari_NCV-As_1	Mari_2_5	Mari	Varidnaviria	Bamfordvirae	Nucleocytoviricota	Pokkesviricetes	Asfuvirales	Y	250626	360	29.2	complete	0	TIR	1
Mari_NCV-Pi_1	Mari_1_3	Mari	Varidnaviria	Bamfordvirae	Nucleocytoviricota	Megaviricetes	Pimascovirales	Y	510840	866	27.4	complete	6	TDR		PD-T4-6	Pimascovirales	Pimascovirales	Pimascovirales			Pimascovirales	Pimascovirales
Mari_NCV-Ya_1	Mari_4	Mari	Varidnaviria	Bamfordvirae	Nucleocytoviricota	Mryiaviricetes	"Yaravirales"	Y	39251	64	56.1	complete	0
OdNE_NCV-Im_1	OdNE_1	OdNE	Varidnaviria	Bamfordvirae	Nucleocytoviricota	Megaviricetes	Imitervirales	N	1505213	1384	24	complete	8	TIR	2		Imitervirales	Imitervirales	Imitervirales	Imitervirales	Imitervirales	Imitervirales	Imitervirales
OdNW_NCV-Pa_1	OdNW_3_4	OdNW	Varidnaviria	Bamfordvirae	Nucleocytoviricota	unclassified	"Pandoravirales"	N	527122	709	37.6	draft	3		6	PD-T4-6	Pimascovirales	Pandoravirales
OdNW_NCV-Pa_2	OdNW_8	OdNW	Varidnaviria	Bamfordvirae	Nucleocytoviricota	unclassified	"Pandoravirales"	N	823480	1396	37.3	complete	5		9	PD-T4-6	Pimascovirales	Pandoravirales				Pandoravirales
OdNW_NCV-Pi_1	OdNW_1_7	OdNW	Varidnaviria	Bamfordvirae	Nucleocytoviricota	Megaviricetes	Pimascovirales	Y	517631	411	26	complete	3	TIR	1				Pimascovirales			Pimascovirales	Pimascovirales
OdNW_NCV-Pi_2	OdNW_2_10_11	OdNW	Varidnaviria	Bamfordvirae	Nucleocytoviricota	Megaviricetes	Pimascovirales	N	487484	715	30.4	draft	4		1							Pimascovirales	Pimascovirales
Rand_NCV-Im_1	Rand_1_2	Rand	Varidnaviria	Bamfordvirae	Nucleocytoviricota	Megaviricetes	Imitervirales	N	786135	1247	26.4	complete	8			PD-T4-6	Imitervirales	Imitervirales		Imitervirales	Imitervirales	Imitervirales	Algavirales
Rand_NCV-Im_2	Rand_3	Rand	Varidnaviria	Bamfordvirae	Nucleocytoviricota	Megaviricetes	Imitervirales	N	80521	120	25.2	draft	0						Imitervirales
Skiv_NCV-As_1	Skiv_1_4	Skiv	Varidnaviria	Bamfordvirae	Nucleocytoviricota	Pokkesviricetes	Asfuvirales	N	264924	432	31.8	draft	0
Skiv_NCV-As_2	Skiv_5	Skiv	Varidnaviria	Bamfordvirae	Nucleocytoviricota	Pokkesviricetes	Asfuvirales	N	105008	191	31.7	draft	1									Asfuvirales
Skiv_NCV-Im_1	Skiv_3_6	Skiv	Varidnaviria	Bamfordvirae	Nucleocytoviricota	Megaviricetes	Imitervirales	N	267686	436	25.7	complete	5				Imitervirales	Imitervirales			Imitervirales	Imitervirales	Imitervirales
Skiv_NCV-Im_2	Skiv_7	Skiv	Varidnaviria	Bamfordvirae	Nucleocytoviricota	Megaviricetes	Imitervirales	N	73629	89	26.6	draft	0						Imitervirales
Skiv_NCV-un_1	Skiv_2	Skiv	Varidnaviria	Bamfordvirae	Nucleocytoviricota	unknown	unknown	N	138615	235	32.6	draft	0
Vibo_NCV-As_1	Vibo_2_3_4	Vibo	Varidnaviria	Bamfordvirae	Nucleocytoviricota	Pokkesviricetes	Asfuvirales	Y	489850	550	35.3	complete	7	TIR			Asfuvirales	Asfuvirales	Asfuvirales	Asfuvirales		Asfuvirales
Viby_NCV-Im_1	Viby_1_2_3_4	Viby	Varidnaviria	Bamfordvirae	Nucleocytoviricota	Megaviricetes	Imitervirales	N	770404	1111	24.6	complete	7	TIR	1	PD-T4-6	Imitervirales	Imitervirales	Imitervirales		Imitervirales	Imitervirales	Imitervirales
Viby_NCV-Im_2	Viby_5	Viby	Varidnaviria	Bamfordvirae	Nucleocytoviricota	Megaviricetes	Imitervirales	N	32035	35	41.1	draft	0

### Sheet: Table S2
locus tag	intepro evalue	interpro hit	Interpro description	alignment to WP_036366335 (PD-T4-6 kinase)	alignment to Ser/Thr protein kinase (AF-A0A6C0JZI9-F1)
Bjer_2_3_41	3.3E-47	GVOGm0772		440	174
Damh_1_2_373	6.3E-48	VOG45503		282	116
Hjor_1_327	8.9E-50	VOG45503	Serine/Threonine or Tyrosine protein kinase (tandem-duplicated in Mimi- and Marseilleviridae)	379	220
Lyne_1_147	1.9E-38	Pkinase	Serine/Threonine or Tyrosine protein kinase (tandem-duplicated in Mimi- and Marseilleviridae)	242	193
Lyne_1_621	3.2E-62	Pkinase	Serine/Threonine or Tyrosine protein kinase (tandem-duplicated in Mimi- and Marseilleviridae)	433	197
Mari_1_3_92	2.3E-57	Pkinase	Serine/Threonine or Tyrosine protein kinase (tandem-duplicated in Mimi- and Marseilleviridae)	424	185
OdNE_1_388	2.8E-63	VOG45503	Serine/Threonine or Tyrosine protein kinase (tandem-duplicated in Mimi- and Marseilleviridae)	422	197
OdNW_3_4_477	8.5E-38	Pkinase	Serine/Threonine or Tyrosine protein kinase (tandem-duplicated in Mimi- and Marseilleviridae)	382	219
Rand_1_2_486	1.1E-53	GVOGm0772		372	172
Rand_1_2_691	1.3E-35	GVOG10423		320	204
Rand_1_2_698	5.0E-36	GVOG10423		320	177
Viby_1_2_3_4_429	1.9E-60	Pkinase		422	190

### Sheet: Table S3
Gene	hmm bitscore cutoff
PolB	200
A32	80
SF2	100
VLTF3	80
MCP	80
D5	80
mRNAc	80
RNAPL	200
RNAPS	200
RNR	80

### Sheet: Table S4
Contig ID	Locus ID	Feature Label	Yaravirus brasiliensis (NC_076895.1)	Pleurochrysis sp. endemic virus 2 (AUD57312.1)	Length (aa)	Length (bp)	Closest Relative on Yutin et al 2024 tree
Hade_NCV-Ya_1	Hade_6_15	ABMFKNEG_00015	416.3	359.4	413	1239	Ga0073685_1003072_7 (Yaraviridae)																				.
EsbE_NCV-Ya_2	EsbE_9_36	JMMPDKIE_00037	421.4	354.2	414	1242	Ga0073685_1003072_7 (Yaraviridae)
EsbW_NCV-Ya_2	EsbW_3_49	KFPNPHLB_00049	424.4	350.6	384	1152	Ga0206646_1000143_19 (Yaraviridae)
EsbW_NCV-Ya_3	EsbW_4_29	FKCIJLFE_00030	297	253	334	1002	Ga0073685_1003072_7 (Yaraviridae)
EsbE_NCV-Ya_1	EsbE_7_14	BOPGCBGI_00012_00013	242.1	209	484	1452	Ga0364574_11311_36 (Yaraviridae)
Mari_NCV-Ya_1	Mari_4_33	AEDOEPIF_00032	365.8	397.2	486	1458	Ga0364574_11311_36 (Yaraviridae)
EsbW_NCV-Ya_1	EsbW_2_28	OFDLCDAK_00029	372.2	344.2	417	1251	Ga0073685_1003072_7 (Yaraviridae)

### Sheet: Table S5
contig_ID	public_ID	sample	contig_lengths	%GC	genome toplogy	ATPase score	MCP score	PRO score	Penton score	number_of_hits	ITRs
AalE_tig00021708-10-192480_vph	AalE_VPH_1	AalE	19261	34.3	linear	336	390.1	199.2	151.2	4	~300 bp ITR with few MMs
Aved_tig00056523-10-134420_vph	Aved_VPH_1	Aved	13224	29.2	linear	297.7	446.9	207	303.9	4	not detected
Aved_tig00303955-10-54120_vph	Aved_VPH_2	Aved	5422	28	linear	247		171.5	232.3	3	not detected
Damh_tig00014446-10-220150_vph	Damh_VPH_1	Damh	22136	25.8	linear	276.9	524.1	158.6	341.2	4	not detected
Damh_tig00018526-10-141480_vph	Damh_VPH_2	Damh	14172	29.1	linear	282.8	482.7	199.1	252.8	4	167 ITR with 11 MMs
Damh_tig00046628-10-92530_vph	Damh_VPH_3	Damh	9303	24.7	linear	126.6	395.3	156.6	168.9	4	not detected
Fred_tig00051270-10-161640_vph	Fred_VPH_1	Fred	16169	40.9	linear		317	167.5	95.8	3	not detected
Fred_tig00089364-10-137080_vph	Fred_VPH_2	Fred	13777	29.2	linear	254.8	490.7	194	261.4	4	not detected
Hade_tig00086668-10-71420_vph	Hade_VPH_1	Hade	6926	26.7	linear		458.8	86.5	339.6	3	not detected
Lyne_tig00028020-10-249450_vph	Lyne_VPH_1	Lyne	24834	30.5	linear	247	145.3	154.5	348.3	4	not detected
Lyne_tig00033829-10-240680_vph	Lyne_VPH_2	Lyne	24124	27.9	linear	278.4	521.1	160.2	341	4	not detected
Lyne_tig00044463-10-176290_vph	Lyne_VPH_3	Lyne	17823	26.3	linear	274.7	274.7	163.3	258	4	not detected
Skiv_tig00138093-10-67990_vph	Skiv_VPH_1	Skiv	6611	25.7	linear	124.2		55.7	88.8	3	not detected
Vibo_tig00073545-10-42870_vph	Vibo_VPH_1	Vibo	4311	61.3	linear	136.7	322.1		131.3	3	not detected
Viby_tig00043866-10-124870_vph	Viby_VPH_1	Viby	12497	30.5	linear	302.1	95.4		350.1	3	not detected

### Sheet: Table S6
contig_ID	public_ID	sample	length	%GC	ITRs
AalW_tig00083928-10-131450_plv	AalW_PLV_1	AalW	13145	42.5%	not detected
Aved_tig00048883-10-193450_plv	Aved_PLV_1	Aved	19472	35.3%	not detected
Aved_tig00084897-10-150130_plv	Aved_PLV_2	Aved	15070	24.8%	not detected
Bjer_tig00027726-10-154320_plv	Bjer_PLV_1	Bjer	15601	24.0%	not detected
Ejby_tig00023995-10-186920_plv	Ejby_PLV_1	Ejby	18761	36.3%	not detected
Lyne_tig00046032-10-146580_plv	Lyne_PLV_1	Lyne	14966	24.5%	not detected
Lyne_tig00060056-10-166770_plv	Lyne_PLV_2	Lyne	16762	30.8%	ITR 265 + 126 bp with 5 / 2 MMs
Mari_tig00039850-10-191400_plv	Mari_PLV_1	Mari	19240	24.6%	not detected
Rand_tig00054083-10-84480_plv	Rand_PLV_1	Rand	8464	44.7%	not detected
Rand_tig00055912-10-108660_plv	Rand_PLV_2	Rand	10918	44.3%	not detected
Rand_tig00813462-10-110980_plv	Rand_PLV_3	Rand	11101	39.0%	not detected
Ribe_tig00030249-10-170680_plv	Ribe_PLV_1	Ribe	16773	24.2%	not detected
Vibo_tig00019442-10-136670_plv	Vibo_PLV_1	Vibo	13694	42.2%	not detected
Vibo_tig00024931-10-107240_plv	Vibo_PLV_2	Vibo	10747	57.5%	not detected

### Sheet: Table S7
Name	Sequence Length	% GC	Topology	Description
KC556923	17767	26.7%	linear	Ace Lake Mavirus, partial genome
KM502590	24837	26.8%	circular	MAG: Yellowstone Lake virophage 6, complete genome
EU606015	18343	27.0%	circular	Sputnik virus 1, complete genome
JN603369	18338	27.0%	circular	Sputnik virophage 2, complete genome
JN603370	18338	27.0%	circular	Sputnik virophage 3, complete genome
OR738462.1	19622	27.0%	linear	MAG: Lake Baikal virophage 16 isolate BVP8 genomic sequence
KM502591	23193	27.3%	circular	MAG: Yellowstone Lake virophage 7, complete genome
HG531932	17276	29.7%	circular	Zamilon virophage complete genome
HQ712116	19063	30.3%	circular	Maverick-related virus strain Spezl, complete genome
OR738460.1	24174	31.1%	linear	MAG: Lake Baikal virophage 14 isolate BVP8 genomic sequence
LDNN01000025	30365	31.2%	linear	Glacier metagenome CY1_63kmer_contig_699_uncultered_cryoconite_virus, whole genome shotgun sequence
OR738461.1	23292	31.4%	linear	MAG: Lake Baikal virophage 15 isolate BVP8 genomic sequence
OR738459.1	26188	32.8%	linear	MAG: Lake Baikal virophage 13 isolate BVP8 genomic sequence
KC556925	23184	33.2%	circular	Yellowstone Lake virophage 2, complete genome
KJ854379	23379	33.2%	circular	MAG: Qinghai Lake virophage, complete genome
KC556924	27851	33.4%	circular	Yellowstone Lake virophage 1, complete genome
NC_021333	19527	35.8%	linear	Preplasmiviricota sp. Gezel-14T isolate PgV-16T, complete genome
KC556926	27050	35.9%	circular	Yellowstone Lake virophage 3, complete genome
HQ704801	26421	36.5%	circular	Organic Lake virophage, complete genome
KC556922	28306	37.2%	circular	Yellowstone Lake virophage 4, complete genome
OR738456.1	24949	41.6%	linear	MAG: Lake Baikal virophage 11 isolate BVP7 genomic sequence
KT894027	28788	43.2%	circular	Dishui lake virophage 1, complete genome
OR738458.1	28068	45.2%	linear	MAG: Lake Baikal virophage 12 isolate BVP8 genomic sequence
KU052222	40196	48.7%	linear	Cafeteriavirus-dependent mavirus, complete genome
KM502589	29767	51.1%	circular	MAG: Yellowstone Lake virophage 5, complete genome
